# Hda1C restricts the transcription initiation frequency to limit divergent non-coding RNA transcription

**DOI:** 10.1101/2021.04.06.438606

**Authors:** Uthra Gowthaman, Maxim Ivanov, Isabel Schwarz, Heta P. Patel, Niels A. Müller, Desiré García-Pichardo, Tineke L. Lenstra, Sebastian Marquardt

## Abstract

Nucleosome-depleted regions (NDRs) at gene promoters support initiation of RNA Polymerase II transcription. Interestingly, transcription often initiates in both directions, resulting in an mRNA, and a divergent non-coding (DNC) transcript with an unclear purpose. Here, we characterized the genetic architecture and molecular mechanism of DNC transcription in budding yeast. We identified the Hda1 histone deacetylase complex (Hda1C) as a repressor of DNC in high-throughput reverse genetic screens based on quantitative single-cell fluorescence measurements. Nascent transcription profiling showed a genome-wide role of Hda1C in DNC repression. Live-cell imaging of transcription revealed that Hda1C reduced the frequency of DNC transcription. Hda1C contributed to decreased acetylation of histone H3 in DNC regions, supporting DNC repression by histone deacetylation. Our data support the interpretation that DNC results as a consequence of the NDR-based architecture of eukaryotic promoters, but that it is governed by locus-specific repression to maintain genome fidelity.
