## Supplementary material for "Hda1C restricts the transcription initiation frequency to limit divergent non-coding RNA transcription": Table S2

### Sheet: Repressor_ORC2pr screen
Systematic name	Gene name	Geom_dist_ORC2	Pval_Geom_ORC2
YPR044C	OPI11	0.197121	0
YPR045C	THP3	0.190151	0
YAL013W	DEP1	0.15061	0
YDL116W	NUP84	0.158964	4.05231e-14
YJL204C	RCY1	0.168355	1.09024e-12
YKR082W	NUP133	0.113849	2.60117e-10
YLR074C	BUD20	0.108321	4.31348e-10
YDR174W	HMO1	0.127239	1.37612e-09
YGL033W	HOP2	0.143766	7.39192e-09
YKL006W	RPL14A	0.123047	7.72145e-09
YGR064W	NA	0.121957	1.03247e-08
YNL097C	PHO23	0.119412	1.20243e-08
YKR048C	NAP1	0.101839	1.36851e-08
YIL008W	URM1	0.0982324	4.14543e-08
YDL118W	NA	0.113298	5.09902e-08
YIL153W	RRD1	0.113658	5.44737e-08
YKL212W	SAC1	0.0941685	1.38168e-07
YOR096W	RPS7A	0.116889	1.61335e-07
YKL213C	DOA1	0.0934757	1.68841e-07
YKR047W	NA	0.0931144	1.87346e-07
YBL072C	RPS8A	0.127297	2.64881e-07
YML063W	RPS1B	0.0868945	4.33128e-07
YFL025C	BST1	0.0884041	7.02348e-07
YKL143W	LTV1	0.104942	7.02602e-07
YPL182C	NA	0.120513	9.16686e-07
YDR295C	HDA2	0.0867419	1.10271e-06
YDL225W	SHS1	0.0999633	1.32247e-06
YPR043W	RPL43A	0.141116	1.41626e-06
YLR423C	ATG17	0.0987002	1.76511e-06
YCL005W	LDB16	0.124967	2.70518e-06
YPL181W	CTI6	0.110855	5.70384e-06
YOR123C	LEO1	0.0930081	9.52882e-06
YKL113C	RAD27	0.0918247	1.21475e-05
YKL048C	ELM1	0.0917966	1.22174e-05
YOL004W	SIN3	0.107806	1.80579e-05
YBR095C	RXT2	0.124124	1.90458e-05
YGR159C	NSR1	0.112756	2.03211e-05
YDL119C	HEM25	0.0872387	2.07669e-05
YKL101W	HSL1	0.0872416	3.02874e-05
YPL055C	LGE1	0.101737	3.0592e-05
YDL192W	ARF1	0.0850601	3.21535e-05
YPR179C	HDA3	0.10121	3.33927e-05
YNL171C	NA	0.0729381	3.44089e-05
YDR435C	PPM1	0.0998627	3.85177e-05
YLR418C	CDC73	0.0944508	4.07863e-05
YOL064C	MET22	0.102256	4.45796e-05
YNL162W	RPL42A	0.0711531	5.16041e-05
YKL076C	PSY1	0.0829027	6.91744e-05
YLR435W	TSR2	0.0807495	7.41509e-05
YLR176C	RFX1	0.0817053	8.63066e-05
YPR040W	TIP41	0.0855104	9.27347e-05
YLR048W	RPS0B	0.0655242	0.000103685
YBL016W	FUS3	0.0936683	0.000111987
YNR051C	BRE5	0.0784476	0.000114019
YNL160W	YGP1	0.067476	0.000115587
YEL045C	NA	0.0924729	0.000125671
YPL049C	DIG1	0.0919724	0.00014532
YDR310C	SUM1	0.0663803	0.000145904
YLR425W	TUS1	0.0767989	0.000154115
YOR014W	RTS1	0.0925758	0.000194511
YDR075W	PPH3	0.0888679	0.000217266
YDR335W	MSN5	0.0644255	0.000219225
YDR418W	RPL12B	0.0881681	0.000241089
YNL302C	RPS19B	0.0907772	0.000252112
YMR073C	IRC21	0.0636946	0.000254566
YGL246C	RAI1	0.0828924	0.000272499
YDR450W	RPS18A	0.103545	0.000295303
YBR048W	RPS11B	0.0727319	0.00033855
YAR018C	KIN3	0.0592013	0.000401332
YJR145C	RPS4A	0.0713251	0.00040245
YOL050C	NA	0.087435	0.000403429
YLR185W	RPL37A	0.0715348	0.000503594
YOR001W	RRP6	0.0857642	0.000507372
YML024W	RPS17A	0.0573562	0.000582303
YIL125W	KGD1	0.0692185	0.000609259
YNL040W	NA	0.0688627	0.000645699
YLR388W	RPS29A	0.0768829	0.000670777
YNL148C	ALF1	0.0580154	0.000772795
YGR160W	NA	0.0862977	0.000842317
YMR143W	RPS16A	0.0553686	0.000859634
YOL049W	GSH2	0.081661	0.000876478
YNR006W	VPS27	0.066881	0.000888175
YDR320C	SWA2	0.0569503	0.000942245
YKL075C	NA	0.0674664	0.000962777
YML026C	RPS18B	0.0542594	0.00106288
YFR012W	DCV1	0.0554382	0.00124175
YGL211W	NCS6	0.0715007	0.00142982
YAL023C	PMT2	0.0524653	0.00148659
YDR414C	ERD1	0.0750275	0.0014878
YER030W	CHZ1	0.0815367	0.00150086
YNL031C	HHT2	0.063498	0.00150264
YJR075W	HOC1	0.0677161	0.00153738
YOL072W	THP1	0.0769868	0.00158852
YLR448W	RPL6B	0.0627117	0.00160741
YGR118W	RPS23A	0.0640908	0.00160799
YDL232W	OST4	0.0626092	0.00163261
YPL205C	NA	0.074303	0.0016328
YNL021W	HDA1	0.0619881	0.00188589
YAR014C	BUD14	0.0510026	0.00194049
YCR047C	BUD23	0.0861208	0.00213354
YJR043C	POL32	0.0605993	0.00220552
YBR058C	UBP14	0.0607236	0.00227305
YOR078W	BUD21	0.073537	0.00241716
YBR181C	RPS6B	0.0706732	0.0025721
YKL149C	DBR1	0.060297	0.00278652
YOR312C	RPL20B	0.0718605	0.00294693
YKR001C	VPS1	0.0502118	0.00307076
YBR023C	CHS3	0.0585407	0.00311383
YBL039C	URA7	0.0693682	0.00313849
YDL117W	CYK3	0.0572553	0.00357202
YPL061W	ALD6	0.0676682	0.00383828
YNL119W	NCS2	0.0566594	0.00405283
YDL101C	DUN1	0.0561845	0.00414845
YJL189W	RPL39	0.0564677	0.00416147
YBR195C	MSI1	0.0665442	0.00421427
YLR452C	SST2	0.0554523	0.00458913
YKL009W	MRT4	0.0566222	0.00462104
YLR181C	VTA1	0.0563951	0.00476369
YBR168W	PEX32	0.0551436	0.00498595
YPL062W	NA	0.0650721	0.00517827
YML010C-B	NA	0.0544045	0.00529243
YEL012W	UBC8	0.0577324	0.00580579
YLR184W	NA	0.0548362	0.00585338
YPL097W	MSY1	0.0634722	0.00598908
YBL032W	HEK2	0.0636077	0.0061053
YLR441C	RPS1A	0.0532946	0.00614049
YBR245C	ISW1	0.0630981	0.00624526
YOR026W	BUB3	0.0640432	0.00706231
YPL023C	MET12	0.062246	0.00709631
YGR188C	BUB1	0.0557724	0.0073833
YOR187W	TUF1	0.0527358	0.00766891
YBL022C	PIM1	0.0615138	0.0076858
YHR013C	ARD1	0.066586	0.00768748
YNL030W	HHF2	0.0503899	0.00926963
YDL061C	RPS29B	0.0707853	0.00941599
YOR139C	NA	0.0507639	0.00980689
YCR088W	ABP1	0.0701852	0.00993142
YPR193C	HPA2	0.0590027	0.0100474
YOL110W	SHR5	0.0521443	0.0113201
YCL011C	GBP2	0.0619363	0.0120919
YCL061C	MRC1	0.0617476	0.0123095
YPR189W	SKI3	0.0569136	0.0124721
YPR039W	NA	0.0512005	0.0126042
YML071C	COG8	0.0509141	0.013018
YER020W	GPA2	0.0610915	0.0130927
YHR050W	SMF2	0.0607767	0.0134836
YGL220W	BOL2	0.0520242	0.0150022
YGL025C	PGD1	0.052589	0.0191379
YHR031C	RRM3	0.0565014	0.0198723
YGR214W	RPS0A	0.055871	0.0210037
YPL139C	UME1	0.050977	0.0217896
YHR081W	LRP1	0.0552249	0.0222191
YDR069C	DOA4	0.0506923	0.0223831
YMR275C	BUL1	0.0502368	0.0271128
YDL020C	RPN4	0.0571102	0.0290419
YFL014W	HSP12	0.0561094	0.0313117
YLR131C	ACE2	0.0511252	0.0313918
YOR179C	SYC1	0.0560228	0.0315149
YGR124W	ASN2	0.0500664	0.0342133
YJL042W	MHP1	0.052884	0.0396442
YCR028C-A	RIM1	0.051592	0.0434522
YDL001W	RMD1	0.0501058	0.0481921

### Sheet: Activators_ORC2pr screen
Systematic name	Gene name	Geom_dist_ORC2	Pval_Geom_ORC2
YDR392W	SPT3	-0.373289	1.01462e-49
YBR289W	SNF5	-0.26328	4.37461e-35
YHL025W	SNF6	-0.254433	4.88258e-29
YBR081C	SPT7	-0.308901	5.90815e-25
YMR223W	UBP8	-0.171082	1.72291e-22
YJL176C	SWI3	-0.20591	3.22894e-22
YHR026W	VMA16	-0.210881	1.50599e-20
YGR270W	YTA7	-0.149489	1.70526e-16
YDR176W	NGG1	-0.192249	5.32604e-16
YHL011C	PRS3	-0.176122	6.85503e-15
YOR332W	VMA4	-0.190527	1.42999e-13
YEL054C	RPL12A	-0.171947	4.97637e-12
YLL002W	RTT109	-0.112123	1.08937e-10
YDR207C	UME6	-0.148692	2.7836e-10
YER083C	GET2	-0.16806	4.77885e-10
YDR448W	ADA2	-0.177209	2.04797e-09
YNR052C	POP2	-0.17636	2.42713e-09
YGR123C	PPT1	-0.160483	2.59659e-09
YGL066W	SGF73	-0.143663	7.56814e-09
YJL065C	DLS1	-0.129457	7.60682e-09
YNL229C	URE2	-0.139071	2.13749e-08
YJL064W	NA	-0.124466	2.64996e-08
YER068W	MOT2	-0.148177	3.46501e-08
YLL018C-A	COX19	-0.120985	6.15668e-08
YLR242C	ARV1	-0.123804	1.20805e-07
YOR130C	ORT1	-0.11171	1.40764e-07
YLR320W	MMS22	-0.122035	1.78742e-07
YPL079W	RPL21B	-0.121357	2.07411e-07
YPL047W	SGF11	-0.12845	2.08915e-07
YJL080C	SCP160	-0.113771	3.28904e-07
YNL107W	YAF9	-0.102828	7.73631e-07
YPL106C	SSE1	-0.119386	1.14307e-06
YDR364C	CDC40	-0.118536	1.34823e-06
YML086C	ALO1	-0.082869	1.35341e-06
YBR275C	RIF1	-0.099862	1.53224e-06
YGL019W	CKB1	-0.117	2.01799e-06
YJR005W	APL1	-0.0954592	3.64559e-06
YGR285C	ZUO1	-0.0821572	3.67256e-06
YMR142C	RPL13B	-0.101575	4.49208e-06
YMR089C	YTA12	-0.0811778	4.71197e-06
YJL056C	ZAP1	-0.101305	4.74491e-06
YEL063C	CAN1	-0.111819	4.78273e-06
YDL181W	INH1	-0.0935331	5.55114e-06
YGR104C	SRB5	-0.0940574	7.66516e-06
YGR111W	NA	-0.0939161	7.89405e-06
YHR189W	PTH1	-0.116209	1.17121e-05
YML089C	NA	-0.0742595	1.30861e-05
YDR065W	RRG1	-0.106099	1.33255e-05
YGR204W	ADE3	-0.0959806	1.36e-05
YAL010C	MDM10	-0.0706764	3.14612e-05
YDR378C	LSM6	-0.100628	3.39222e-05
YDL170W	UGA3	-0.0847217	3.43818e-05
YCL010C	SGF29	-0.108317	4.03603e-05
YMR072W	ABF2	-0.0722395	4.03663e-05
YFR025C	HIS2	-0.117158	5.06196e-05
YPR135W	CTF4	-0.0986156	5.1116e-05
YNL198C	NA	-0.0975325	6.08788e-05
YOR258W	HNT3	-0.082867	6.96353e-05
YJL124C	LSM1	-0.086675	7.56471e-05
YJR014W	TMA22	-0.0799666	8.59431e-05
YJL057C	IKS1	-0.0857658	8.87019e-05
YDR231C	COX20	-0.0889544	0.000103439
YPL090C	RPS6A	-0.0876523	0.000128015
YLR150W	STM1	-0.0781316	0.000164221
YGL014W	PUF4	-0.0906951	0.000176334
YDR121W	DPB4	-0.0902549	0.000176404
YGL003C	CDH1	-0.0883338	0.000250566
YDR463W	STP1	-0.104844	0.00025165
YCR071C	IMG2	-0.0739174	0.000257435
YDR241W	BUD26	-0.0830074	0.000267685
YKL074C	MUD2	-0.0752361	0.000271433
YOR304W	ISW2	-0.0897427	0.000292084
YJL084C	ALY2	-0.0782342	0.000313158
YNL199C	GCR2	-0.084946	0.000408928
YPL129W	TAF14	-0.0843773	0.000418302
YMR063W	RIM9	-0.0601949	0.000510056
YGR235C	MIC26	-0.0830629	0.000533021
YLL053C	NA	-0.0571143	0.000610964
YOL006C	TOP1	-0.0830262	0.000732596
YPL234C	VMA11	-0.0817336	0.000868216
YLR052W	IES3	-0.07161	0.00087289
YDL138W	RGT2	-0.0662549	0.000926332
YLR180W	SAM1	-0.0675547	0.000949658
YJR069C	HAM1	-0.0660621	0.00095517
YDR360W	OPI7	-0.0781112	0.000992977
YPL174C	NIP100	-0.0779416	0.00101566
YKL176C	LST4	-0.0669597	0.00104132
YHR064C	SSZ1	-0.0703958	0.00104441
YML087C	AIM33	-0.0542256	0.00106972
YER092W	IES5	-0.0701462	0.0010833
YKL136W	NA	-0.0665197	0.00111425
YNL099C	OCA1	-0.064957	0.00120118
YOR039W	CKB2	-0.078767	0.00127106
YJL023C	PET130	-0.0639556	0.00132852
YDR395W	SXM1	-0.0755065	0.0013985
YOR189W	IES4	-0.0649508	0.00141402
YEL013W	VAC8	-0.0754126	0.00141561
YNL081C	SWS2	-0.0636148	0.00147618
YHR011W	DIA4	-0.0816385	0.00148287
YOR082C	NA	-0.0774508	0.00149947
YFL036W	RPO41	-0.05392	0.00162791
YDR537C	NA	-0.0629382	0.00163556
YMR158W	MRPS8	-0.0669771	0.00170654
YML083C	NA	-0.0512119	0.0018686
YAL019W	FUN30	-0.0507173	0.00204246
YDL069C	CBS1	-0.0862443	0.00210615
YML014W	TRM9	-0.0501655	0.00225367
YDR025W	RPS11A	-0.0599899	0.00241215
YKR103W	NFT1	-0.0640248	0.00256465
YJR070C	LIA1	-0.0590956	0.00274722
YJR127C	RSF2	-0.0633318	0.00281572
YHR142W	CHS7	-0.075961	0.00284937
YKL169C	NA	-0.0600636	0.00287974
YNL064C	YDJ1	-0.0590795	0.00288365
YOL088C	MPD2	-0.050588	0.00288427
YBR001C	NTH2	-0.0589577	0.00293431
YJL063C	MRPL8	-0.0627541	0.00304169
YNL187W	SWT21	-0.0695713	0.00306307
YDL032W	NA	-0.0821261	0.00321353
YOR265W	RBL2	-0.081754	0.00333577
YLR451W	LEU3	-0.074208	0.00345834
YJR147W	HMS2	-0.0615572	0.00356265
YGL115W	SNF4	-0.0808626	0.0036457
YKL148C	SDH1	-0.0578195	0.00393023
YDR067C	OCA6	-0.0668175	0.00408184
YKL119C	VPH2	-0.0572596	0.00424088
YBL079W	NUP170	-0.0659711	0.00467327
YOL012C	HTZ1	-0.0677738	0.00470167
YDL021W	GPM2	-0.0781811	0.00473983
YNL136W	EAF7	-0.0553938	0.00481983
YKL071W	NA	-0.0553418	0.00547794
YHR022C	NA	-0.0697469	0.00556696
YKL061W	BLI1	-0.0552037	0.00557831
YMR154C	RIM13	-0.0574288	0.00602868
YPR030W	CSR2	-0.0572166	0.00618898
YIL103W	DPH1	-0.0528083	0.00679964
YPR159W	KRE6	-0.0625692	0.00684901
YPR023C	EAF3	-0.0740791	0.00698299
YJL168C	SET2	-0.0587857	0.00710187
YGR105W	VMA21	-0.0532735	0.00716217
YBR061C	TRM7	-0.0523673	0.00720117
YHL003C	LAG1	-0.0669211	0.00743316
YDL068W	NA	-0.0728265	0.00783366
YNL108C	NA	-0.0517031	0.00784532
YNL056W	OCA2	-0.0516985	0.00784994
YCR087W	NA	-0.0512261	0.00804687
YDR237W	MRPL7	-0.0576503	0.00809272
YNL294C	RIM21	-0.0620922	0.00867236
YDR073W	SNF11	-0.0600186	0.00874924
YGL023C	PIB2	-0.0594977	0.0095372
YGL016W	KAP122	-0.0590515	0.00999605
YNL315C	ATP11	-0.0689316	0.0110882
YHR183W	GND1	-0.0627322	0.0112103
YPL226W	NEW1	-0.0592206	0.0116256
YGL198W	YIP4	-0.0539298	0.0122397
YNL194C	NA	-0.0568846	0.012509
YHR018C	ARG4	-0.0613635	0.0127629
YNL291C	MID1	-0.0580389	0.0130743
YBR174C	NA	-0.0555739	0.0138998
YPL109C	NA	-0.054991	0.0147393
YJL169W	NA	-0.0520962	0.0148888
YDR114C	NA	-0.0547755	0.0150605
YGR151C	NA	-0.0589244	0.0159933
YDR239C	NA	-0.0509582	0.0167696
YGR141W	VPS62	-0.0581123	0.0172141
YBR127C	VMA2	-0.0636203	0.0173823
YLR330W	CHS5	-0.0506004	0.0174016
YLR350W	ORM2	-0.0505566	0.0174803
YJL147C	MRX5	-0.0500361	0.0184393
YCR003W	MRPL32	-0.0569843	0.0190411
YPL254W	HFI1	-0.053904	0.0194353
YGL045W	RIM8	-0.0523929	0.0195011
YGR135W	PRE9	-0.056221	0.020369
YPL183C	RTT10	-0.0608197	0.0217875
YCR009C	RVS161	-0.0553426	0.0219934
YGL107C	RMD9	-0.0599944	0.023253
YHR161C	YAP1801	-0.05463	0.0233904
YOR271C	FSF1	-0.0597205	0.0237574
YOL020W	TAT2	-0.0510641	0.0251895
YOL155C	HPF1	-0.0584598	0.0261991
YBR121C	GRS1	-0.0583462	0.026429
YGL109W	NA	-0.0581825	0.0267634
YOL081W	IRA2	-0.05026	0.0270572
YLR138W	NHA1	-0.0525311	0.027945
YHR110W	ERP5	-0.052511	0.0279921
YDR074W	TPS2	-0.0573573	0.028503
YLR143W	DPH6	-0.0507441	0.0323842
YCL048W	SPS22	-0.050545	0.032913
YHL027W	RIM101	-0.0502674	0.0336621
YGL104C	VPS73	-0.0528989	0.039602
YGL105W	ARC1	-0.0524623	0.0408561
YBR191W	RPL21A	-0.0516429	0.0432969
YMR037C	MSN2	-0.0513671	0.0441443

### Sheet: Repressors_GCG1pr screen
Systematic name	Gene name	Geom_dist_GCG1	Pval_Geom_GCG1
YJL204C	RCY1	0.143893	7.89767e-11
YDL119C	HEM25	0.162327	3.73491e-10
YPL059W	GRX5	0.264201	2.1979e-09
YDR335W	MSN5	0.118944	8.33179e-08
YLR027C	AAT2	0.106961	8.63697e-07
YNL162W	RPL42A	0.102923	2.97346e-06
YFL016C	MDJ1	0.192925	9.12253e-06
YJL179W	PFD1	0.0917809	2.24602e-05
YHR013C	ARD1	0.107033	2.64188e-05
YCL005W	LDB16	0.102368	5.51992e-05
YJL180C	ATP12	0.0861992	6.34421e-05
YMR060C	SAM37	0.100814	6.58891e-05
YJR145C	RPS4A	0.100464	6.95352e-05
YJR060W	CBF1	0.0989513	8.75538e-05
YDL116W	NUP84	0.0982059	9.797e-05
YEL045C	NA	0.0987847	0.000165121
YLR386W	VAC14	0.0804716	0.000173261
YCR033W	SNT1	0.111265	0.000205051
YNL160W	YGP1	0.0794551	0.000236347
YGL219C	MDM34	0.0883942	0.000548472
YFR012W	DCV1	0.0740526	0.000560846
YER070W	RNR1	0.146222	0.000581163
YKL075C	NA	0.0902787	0.000606208
YKL212W	SAC1	0.0735352	0.000607541
YLR176C	RFX1	0.0896292	0.000657548
YLR015W	BRE2	0.0717375	0.000668572
YIL097W	FYV10	0.0722111	0.000743887
YDR414C	ERD1	0.0863684	0.000847425
YNL148C	ALF1	0.0711269	0.000875951
YCR028C-A	RIM1	0.0972891	0.0010019
YOR312C	RPL20B	0.082987	0.00114926
YHR091C	MSR1	0.0788305	0.00145315
YIL119C	RPI1	0.080484	0.00147798
YGR155W	CYS4	0.0913144	0.00186625
YJL210W	PEX2	0.0651483	0.00188673
YNL021W	HDA1	0.0782696	0.00192314
YPR045C	THP3	0.104383	0.00193298
YNL031C	HHT2	0.0781606	0.0019479
YER087W	AIM10	0.128993	0.00208333
YAR003W	SWD1	0.0640276	0.00209746
YOR076C	SKI7	0.0777161	0.00215156
YOL072W	THP1	0.0774305	0.00222371
YLR058C	SHM2	0.0631174	0.00238312
YOL049W	GSH2	0.0764217	0.00249647
YGR257C	MTM1	0.123024	0.00314122
YHR147C	MRPL6	0.0723033	0.00315768
YIL153W	RRD1	0.0732594	0.00341033
YNR001C	CIT1	0.0724314	0.00373762
YLR261C	VPS63	0.0600616	0.00378865
YJL128C	PBS2	0.0838536	0.00387252
YPL062W	NA	0.0723357	0.00387265
YPL061W	ALD6	0.0718866	0.00406713
YER020W	GPA2	0.0700364	0.00408067
YIL008W	URM1	0.0600959	0.00409627
YGR272C	NA	0.118989	0.00410813
YER086W	ILV1	0.0696887	0.00424184
YPR044C	OPI11	0.0942962	0.00453055
YPL055C	LGE1	0.0703199	0.00481598
YEL012W	UBC8	0.0934996	0.00483104
YBR035C	PDX3	0.116172	0.00493323
YPR099C	NA	0.0925828	0.00519878
YLR412W	BER1	0.0572472	0.00546046
YPR040W	TIP41	0.0918754	0.00549932
YBR282W	MRPL27	0.0666025	0.00577305
YDR435C	PPM1	0.0691274	0.00599492
YDR323C	PEP7	0.0567934	0.00623196
YJR113C	RSM7	0.0656168	0.00641707
YBR058C	UBP14	0.0672045	0.00653479
YCR094W	CDC50	0.0670452	0.00678946
YGL211W	NCS6	0.055465	0.00683192
YHR026W	VMA16	0.087008	0.00801942
YKL109W	HAP4	0.0671766	0.00802285
YPL097W	MSY1	0.0657248	0.00845226
YDR266C	HEL2	0.054163	0.00858609
YPR179C	HDA3	0.0644764	0.00880677
YOR305W	RRG7	0.064582	0.00883324
YKL076C	PSY1	0.0660616	0.00894447
YOL033W	MSE1	0.0642138	0.00916192
YER030W	CHZ1	0.0623685	0.00924391
YGL215W	CLG1	0.052978	0.00925113
YAL040C	CLN3	0.0525686	0.00936888
YDR329C	PEX3	0.0531992	0.00962649
YDR069C	DOA4	0.063736	0.0102657
YBR227C	MCX1	0.0636592	0.010342
YLR262C	YPT6	0.0519035	0.0105097
YKL197C	PEX1	0.0523418	0.010643
YDR363W-A	SEM1	0.0623761	0.0108287
YKR020W	VPS51	0.0519812	0.0110977
YKL057C	NUP120	0.063784	0.0111193
YGL220W	BOL2	0.0513071	0.0112706
YGR281W	YOR1	0.0515028	0.0117269
YDL198C	GGC1	0.0596784	0.0118135
YGR159C	NSR1	0.0598688	0.0118708
YGL222C	EDC1	0.0500997	0.012959
YDL192W	ARF1	0.0581539	0.0137155
YOR014W	RTS1	0.0598936	0.0138929
YKL081W	TEF4	0.0613833	0.0138957
YBR179C	FZO1	0.0597517	0.0149398
YJR122W	IBA57	0.0567132	0.0157502
YNL055C	POR1	0.0967631	0.0158032
YPL029W	SUV3	0.0581774	0.0161067
YGR200C	ELP2	0.0563316	0.0166817
YGR170W	PSD2	0.0562929	0.0167424
YOR191W	ULS1	0.059147	0.0170004
YDR393W	SHE9	0.0582778	0.0170828
YHL031C	GOS1	0.0556882	0.0177163
YDL101C	DUN1	0.055342	0.0179219
YOL050C	NA	0.0570587	0.0180342
YDR075W	PPH3	0.0576343	0.0180977
YBR026C	ETR1	0.0566442	0.0182248
YJR120W	NA	0.0550026	0.0184972
YML102C-A	NA	0.0749985	0.0189628
YOR359W	VTS1	0.0563405	0.0192369
YPR043W	RPL43A	0.064566	0.0201597
YPR024W	YME1	0.063666	0.0215944
YCL011C	GBP2	0.0535038	0.0216464
YPL023C	MET12	0.0547625	0.0218982
YBR112C	CYC8	0.0903217	0.0224136
YBR059C	AKL1	0.0541983	0.0226667
YBL022C	PIM1	0.0540746	0.0232564
YBL046W	PSY4	0.0537836	0.0238518
YOR026W	BUB3	0.0538669	0.0239137
YPL013C	MRPS16	0.0536834	0.0240599
YKL121W	DGR2	0.0550501	0.0242357
YML128C	MSC1	0.0712869	0.0242516
YJR121W	ATP2	0.0519662	0.0243803
YOL096C	COQ3	0.0709619	0.0247685
YNL030W	HHF2	0.0531369	0.024861
YPR087W	VPS69	0.0708818	0.0248974
YOR036W	PEP12	0.053203	0.0253206
YDL226C	GCS1	0.0511979	0.0260962
YER019C-A	SBH2	0.0503919	0.0284984
YLR181C	VTA1	0.0529928	0.0287514
YGR176W	NA	0.0502086	0.0289529
YML102W	CAC2	0.0684058	0.0291658
YLR178C	TFS1	0.052582	0.0297322
YBL016W	FUS3	0.0510843	0.0300115
YOL099C	NA	0.0679257	0.0300602
YGR118W	RPS23A	0.0523388	0.0303256
YJL101C	GSH1	0.058953	0.0305891
YDR442W	NA	0.0589047	0.0306953
YDR127W	ARO1	0.0511146	0.0316011
YMR319C	FET4	0.0670411	0.0317676
YPL205C	NA	0.0506175	0.0329063
YIL094C	LYS12	0.0824569	0.0335072
YDR399W	HPT1	0.0502669	0.033853
YBR139W	NA	0.0571423	0.0347849
YMR263W	SAP30	0.0815439	0.0350474
YOR165W	SEY1	0.0505127	0.0351034
YOR270C	VPH1	0.0559198	0.0378765
YGL154C	LYS5	0.0789437	0.0397547
YPR038W	IRC16	0.063079	0.0404251
YBR095C	RXT2	0.0546593	0.0412954
YMR052C-A	NA	0.0776663	0.0422489
YOL095C	HMI1	0.0612488	0.0450262
YFL014W	HSP12	0.0533461	0.045119
YNL274C	GOR1	0.0598098	0.0489325
YML113W	DAT1	0.05944	0.0499787

### Sheet: Activators_GCG1pr screen
Systematic name	Gene name	Geom_dist_GCG1	Pval_Geom_GCG1
YDR176W	NGG1	-0.471863	5.08734e-98
YJL176C	SWI3	-0.340151	5.69444e-52
YML095C-A	NA	-0.53871	1.43308e-50
YBR289W	SNF5	-0.381473	2.25617e-45
YDR448W	ADA2	-0.428	2.22611e-42
YBR081C	SPT7	-0.373618	8.97439e-33
YMR004W	MVP1	-0.418165	2.81944e-31
YLL002W	RTT109	-0.256306	1.03277e-30
YNL220W	ADE12	-0.515217	1.25613e-30
YPL079W	RPL21B	-0.248532	1.09894e-28
YPL090C	RPS6A	-0.208282	1.01983e-20
YLR062C	BUD28	-0.20625	1.44638e-20
YDR231C	COX20	-0.20047	2.4852e-19
YJL140W	RPB4	-0.200115	2.86467e-19
YJR055W	HIT1	-0.230106	1.31733e-18
YOR039W	CKB2	-0.234376	3.64549e-18
YMR125W	STO1	-0.310527	4.19467e-18
YNR010W	CSE2	-0.223868	6.84218e-17
YPL106C	SSE1	-0.223822	2.0622e-16
YPL213W	LEA1	-0.22291	2.70974e-16
YDR195W	REF2	-0.175475	3.05529e-15
YDR207C	UME6	-0.174584	4.17923e-15
YGR104C	SRB5	-0.211089	1.92049e-14
YBR275C	RIF1	-0.204538	2.11666e-14
YIR005W	IST3	-0.19856	1.12681e-13
YJR063W	RPA12	-0.19312	1.20734e-13
YGR252W	GCN5	-0.328905	1.37808e-13
YOL006C	TOP1	-0.197679	1.90556e-13
YNL229C	URE2	-0.196322	2.46087e-13
YLR451W	LEU3	-0.190314	3.28007e-13
YDR418W	RPL12B	-0.196442	4.67648e-13
YGL019W	CKB1	-0.186946	2.94565e-12
YNL248C	RPA49	-0.183383	8.09038e-12
YPR101W	SNT309	-0.238689	1.97495e-11
YHR041C	SRB2	-0.237555	2.43963e-11
YGR270W	YTA7	-0.146682	5.46362e-11
YAL067W-A	NA	-0.28349	1.51699e-10
YJL148W	RPA34	-0.135131	9.39567e-10
YNL197C	WHI3	-0.162742	1.04141e-09
YNL064C	YDJ1	-0.160224	1.63835e-09
YGL066W	SGF73	-0.160715	1.64354e-09
YNL246W	VPS75	-0.157387	3.69279e-09
YDR241W	BUD26	-0.129511	4.25405e-09
YLR242C	ARV1	-0.128986	4.88369e-09
YIL110W	HPM1	-0.155076	5.11161e-09
YGR057C	LST7	-0.156334	1.04953e-08
YDR364C	CDC40	-0.152395	1.52272e-08
YML017W	PSP2	-0.122447	2.18163e-08
YDR073W	SNF11	-0.149682	2.66113e-08
YOR189W	IES4	-0.147251	6.52864e-08
YEL056W	HAT2	-0.144486	7.54952e-08
YBR266C	SLM6	-0.142743	1.0628e-07
YPR131C	NAT3	-0.230125	1.59672e-07
YLR061W	RPL22A	-0.114018	1.71159e-07
YJL065C	DLS1	-0.180306	3.01691e-07
YLR337C	VRP1	-0.222091	4.04482e-07
YPL157W	TGS1	-0.135687	4.07884e-07
YMR223W	UBP8	-0.109927	4.42576e-07
YHL033C	RPL8A	-0.130092	4.46997e-07
YPL125W	KAP120	-0.133766	5.81833e-07
YGL174W	BUD13	-0.215349	8.61597e-07
YKR092C	SRP40	-0.17179	9.94876e-07
YJR109C	CPA2	-0.125049	1.0573e-06
YBR191W	RPL21A	-0.148329	1.23505e-06
YGR139W	NA	-0.123647	1.50439e-06
YBL027W	RPL19B	-0.126055	1.73698e-06
YDR024W	FYV1	-0.119746	2.79891e-06
YDR378C	LSM6	-0.124851	2.84313e-06
YHR183W	GND1	-0.120072	2.87746e-06
YLR426W	TDA5	-0.118866	3.27693e-06
YDR129C	SAC6	-0.123397	3.64745e-06
YJL115W	ASF1	-0.15978	4.88819e-06
YPL268W	PLC1	-0.196834	6.15085e-06
YOR211C	MGM1	-0.121971	6.15796e-06
YDL115C	IWR1	-0.136659	7.12529e-06
YEL063C	CAN1	-0.119242	7.32568e-06
YNL147W	LSM7	-0.194811	7.54924e-06
YHR059W	FYV4	-0.155175	8.74993e-06
YGR223C	HSV2	-0.11614	9.53142e-06
YER069W	ARG5,6	-0.112697	1.03764e-05
YPR070W	MED1	-0.152841	1.16837e-05
YJL064W	NA	-0.151937	1.3054e-05
YBR061C	TRM7	-0.113072	1.4849e-05
YKR007W	MEH1	-0.0934045	1.98257e-05
YJL124C	LSM1	-0.147121	2.33346e-05
YBR127C	VMA2	-0.127668	2.51303e-05
YML014W	TRM9	-0.0905358	2.57748e-05
YHR064C	SSZ1	-0.146169	2.61189e-05
YCR065W	HCM1	-0.105208	3.30728e-05
YPL080C	NA	-0.0896265	3.3767e-05
YLR320W	MMS22	-0.08927	3.60937e-05
YLR185W	RPL37A	-0.110279	3.86151e-05
YML086C	ALO1	-0.0874044	4.64433e-05
YER151C	UBP3	-0.17572	4.74665e-05
YNL107W	YAF9	-0.104871	5.37729e-05
YML087C	AIM33	-0.0857587	6.28147e-05
YMR078C	CTF18	-0.0869708	6.5005e-05
YER068C-A	NA	-0.10036	7.51206e-05
YPR057W	BRR1	-0.136598	7.82631e-05
YPR135W	CTF4	-0.102659	7.86316e-05
YLR184W	NA	-0.104992	8.384e-05
YDR249C	NA	-0.0851833	8.91989e-05
YDR025W	RPS11A	-0.0982694	9.70391e-05
YPL254W	HFI1	-0.101378	9.79214e-05
YML084W	NA	-0.0827338	0.000107967
YLR448W	RPL6B	-0.097472	0.000109355
YDR230W	NA	-0.0829747	0.000112537
YOR234C	RPL33B	-0.102918	0.000112573
YGR262C	BUD32	-0.165278	0.000120689
YGR123C	PPT1	-0.0964851	0.000134058
YBR084C-A	RPL19A	-0.0976362	0.000155649
YLR403W	SFP1	-0.160438	0.000182812
YOR241W	MET7	-0.0989923	0.000193884
YHR034C	PIH1	-0.0936593	0.00020191
YKR103W	NFT1	-0.126469	0.000232501
YMR242C	RPL20A	-0.0777126	0.000255358
YDL002C	NHP10	-0.108708	0.000277921
YDL082W	RPL13A	-0.107591	0.000316784
YLR074C	BUD20	-0.0763762	0.000318543
YDR463W	STP1	-0.106485	0.000360187
YDR067C	OCA6	-0.0927626	0.000373843
YNL196C	SLZ1	-0.0908293	0.000413191
YDL081C	RPP1A	-0.105058	0.000424363
YGR111W	NA	-0.092179	0.000476481
YPL178W	CBC2	-0.090873	0.000478641
YOR286W	RDL2	-0.0916509	0.000509675
YOR085W	OST3	-0.0884167	0.000580798
YBR131W	CCZ1	-0.0877528	0.000596152
YML036W	CGI121	-0.101872	0.0006078
YNL299W	TRF5	-0.0877142	0.00063574
YGL252C	RTG2	-0.0723514	0.000648244
YNL115C	NA	-0.0868732	0.000667764
YER068W	MOT2	-0.0849056	0.000670774
YKR099W	BAS1	-0.11587	0.000671034
YIL103W	DPH1	-0.0858473	0.000761291
YMR006C	PLB2	-0.070893	0.00076188
YGL014W	PUF4	-0.0850352	0.000872551
YJL189W	RPL39	-0.0703216	0.000884479
YKL009W	MRT4	-0.0869573	0.000913839
YBR288C	APM3	-0.0841089	0.000947712
YAL021C	CCR4	-0.069266	0.000976241
YLR079W	SIC1	-0.0691803	0.000988945
YMR011W	HXT2	-0.0690027	0.00101574
YLR131C	ACE2	-0.081669	0.00101882
YKL191W	DPH2	-0.0700192	0.00103285
YGL078C	DBP3	-0.083546	0.00105013
YER092W	IES5	-0.110026	0.00116309
YDR315C	IPK1	-0.0691183	0.00117903
YMR194W	RPL36A	-0.0679333	0.00119166
YLL023C	POM33	-0.0679192	0.00119417
YML089C	NA	-0.0677139	0.00123106
YLR052W	IES3	-0.109351	0.00123748
YMR077C	VPS20	-0.0685721	0.00127664
YMR032W	HOF1	-0.0674076	0.00128801
YJL057C	IKS1	-0.107733	0.0014336
YGR285C	ZUO1	-0.0676343	0.00146162
YJL131C	AIM23	-0.0667912	0.00149118
YOL041C	NOP12	-0.0807204	0.00151141
YDL181W	INH1	-0.0776177	0.00162293
YDR121W	DPB4	-0.0803714	0.00174394
YML002W	NA	-0.0650304	0.00181896
YNR052C	POP2	-0.0911086	0.00190554
YLR139C	SLS1	-0.0764772	0.00193485
YBL103C	RTG3	-0.0781938	0.00194033
YJL080C	SCP160	-0.104164	0.00197054
YNR072W	HXT17	-0.0654557	0.00198936
YGR126W	NA	-0.0757945	0.00209954
YBR021W	FUR4	-0.0773932	0.00213068
YGL043W	DST1	-0.0773098	0.00221295
YNL136W	EAF7	-0.0770164	0.002226
YMR193C-A	NA	-0.0635993	0.00222778
YGL042C	NA	-0.0771974	0.00224187
YGL006W	PMC1	-0.0765999	0.00240148
YML001W	YPT7	-0.0629961	0.00242377
YMR315W	NA	-0.101345	0.00251729
YDR500C	RPL37B	-0.0882826	0.00252644
YHR179W	OYE2	-0.0741241	0.00255739
YCL010C	SGF29	-0.0739566	0.00260793
YDR017C	KCS1	-0.0736197	0.00262057
YBL087C	RPL23A	-0.0757944	0.00263292
YFL049W	SWP82	-0.0631871	0.00271767
YDR251W	PAM1	-0.0631516	0.0027308
YNL025C	SSN8	-0.074974	0.0028132
YHR066W	SSF1	-0.0729872	0.00291872
YNR074C	AIF1	-0.0621621	0.00311964
YHL019C	APM2	-0.0723107	0.00315499
YNL226W	NA	-0.0740422	0.0032073
YLR309C	IMH1	-0.0612703	0.00322397
YLR111W	NA	-0.0608984	0.00323273
YGR204W	ADE3	-0.0981291	0.00330561
YMR024W	MRPL3	-0.0605855	0.00337227
YLR344W	RPL26A	-0.0606335	0.00351126
YPL158C	AIM44	-0.0729757	0.00360982
YEL013W	VAC8	-0.073681	0.00370378
YER056C-A	RPL34A	-0.0704011	0.00391752
YMR142C	RPL13B	-0.0959376	0.00396347
YGL003C	CDH1	-0.072081	0.0039819
YNL307C	MCK1	-0.119256	0.00403683
YNL120C	NA	-0.0716717	0.00406239
YLL018C-A	COX19	-0.0956094	0.00407148
YDR392W	SPT3	-0.0727806	0.00408188
YAL004W	NA	-0.0589314	0.00420393
YJR014W	TMA22	-0.0694452	0.00422524
YFR001W	LOC1	-0.0597659	0.00427542
YLR282C	NA	-0.0587294	0.00451232
YOL067C	RTG1	-0.0710559	0.00452226
YDR169C-A	NA	-0.117474	0.00453527
YBR121C	GRS1	-0.0815573	0.00479792
YPL183C	RTT10	-0.0813641	0.00488413
YHR142W	CHS7	-0.0683093	0.00493876
YDL063C	SYO1	-0.0812046	0.0049563
YJR038C	NA	-0.11588	0.00502675
YDL130W	RPP1B	-0.0677582	0.00509157
YOR331C	NA	-0.115572	0.00512701
YLR410W	VIP1	-0.0573337	0.00540061
YLR180W	SAM1	-0.0706965	0.00563779
YOL089C	HAL9	-0.0575844	0.00564598
YBL051C	PIN4	-0.0684742	0.00585407
YFR032C-A	RPL29	-0.0684262	0.00588356
YER058W	PET117	-0.0665019	0.00600553
YKL074C	MUD2	-0.0700589	0.0060163
YDR515W	SLF1	-0.113047	0.00601827
YPL047W	SGF11	-0.0680359	0.00612805
YGL071W	AFT1	-0.0679373	0.00619118
YER139C	RTR1	-0.112291	0.00631094
YKR048C	NAP1	-0.0561925	0.00671254
YOR082C	NA	-0.0671722	0.00679936
YCR019W	MAK32	-0.0647917	0.00719807
YLR133W	CKI1	-0.0642789	0.00759418
YKR010C	TOF2	-0.0655794	0.0077208
YJR105W	ADO1	-0.0874878	0.00773236
YFL013C	IES1	-0.108871	0.00779676
YCR075W-A	EGO2	-0.108545	0.0079532
YNL076W	MKS1	-0.0651738	0.00804486
YGR085C	RPL11B	-0.066265	0.00876973
YML121W	GTR1	-0.0854058	0.00904698
YJL062W	LAS21	-0.0853455	0.0090878
YFL023W	BUD27	-0.0532331	0.0095881
YOR072W	NA	-0.0637096	0.00962925
YGL045W	RIM8	-0.0634814	0.00971924
YDR254W	CHL4	-0.0528009	0.0100877
YMR127C	SAS2	-0.0835906	0.0103489
YPL118W	MRP51	-0.0630615	0.0109534
YJL099W	CHS6	-0.0828062	0.0109603
YPL107W	NA	-0.0629333	0.0110886
YBR003W	COQ1	-0.0617601	0.01128
YLR056W	ERG3	-0.0508576	0.011477
YKL148C	SDH1	-0.0634381	0.0114869
YNL125C	ESBP6	-0.0615677	0.0114921
YPL262W	FUM1	-0.0616541	0.0117571
YNL213C	RRG9	-0.0614306	0.0118637
YMR209C	NA	-0.081568	0.0119893
YLR138W	NHA1	-0.0595277	0.0122754
YBL079W	NUP170	-0.0610345	0.0123221
YKR098C	UBP11	-0.0811022	0.0123975
YOR130C	ORT1	-0.0621667	0.0129303
YNL084C	END3	-0.100224	0.0129995
YPR134W	MSS18	-0.0603231	0.0131841
YBR270C	BIT2	-0.0599287	0.0134429
YPL104W	MSD1	-0.0604917	0.013954
YNL228W	NA	-0.0595834	0.0141352
YJR084W	NA	-0.0578113	0.0141776
YCR023C	NA	-0.0580134	0.0142185
YDL073W	AHK1	-0.068827	0.0144159
YGL070C	RPB9	-0.0981572	0.0146169
YOR068C	VAM10	-0.0593173	0.0146611
YOR279C	RFM1	-0.0606473	0.0148587
YLR358C	NA	-0.0682641	0.015083
YPL180W	TCO89	-0.0596022	0.015146
YBR119W	MUD1	-0.0678522	0.0155878
YJR018W	NA	-0.0567263	0.0157305
YLL044W	NA	-0.077539	0.0159378
YDR020C	DAS2	-0.0564544	0.0161418
YBR126C	TPS1	-0.067382	0.0161819
YNL289W	PCL1	-0.0582285	0.0162126
YDL136W	RPL35B	-0.0563929	0.0162361
YHR161C	YAP1801	-0.0565402	0.0163576
YBL106C	SRO77	-0.057708	0.016538
YNL295W	MRX6	-0.0579767	0.0165908
YNL029C	KTR5	-0.0575379	0.0167984
YNL278W	CAF120	-0.0577861	0.0168821
YLR032W	RAD5	-0.0763579	0.0172884
YDR006C	SOK1	-0.0554748	0.0177009
YNL153C	GIM3	-0.094136	0.0182641
YBR007C	DSF2	-0.0563662	0.0186891
YDR063W	AIM7	-0.0571825	0.0188406
YLR244C	MAP1	-0.0928335	0.0196007
YGR148C	RPL24B	-0.0544388	0.0198822
YHR010W	RPL27A	-0.0922521	0.0202236
YBR268W	MRPL37	-0.0562358	0.0204818
YGR036C	CAX4	-0.057022	0.020482
YNL082W	PMS1	-0.0548406	0.02142
YPR012W	NA	-0.0726346	0.0222032
YDL183C	NA	-0.0529695	0.0222831
YFL013W-A	NA	-0.0632316	0.0223171
YOR304W	ISW2	-0.0542554	0.0231214
YJL177W	RPL17B	-0.0534716	0.0241506
YNR051C	BRE5	-0.0519721	0.0243675
YER141W	COX15	-0.0883968	0.0247931
YNL016W	PUB1	-0.0531029	0.0249341
YDL080C	THI3	-0.0617238	0.0249863
YLR203C	MSS51	-0.0545603	0.0252528
YML115C	VAN1	-0.0613329	0.0257204
YDL006W	PTC1	-0.0612383	0.0259006
YKL176C	LST4	-0.0542062	0.0260103
YJR097W	JJJ3	-0.0511523	0.0262013
YJR127C	RSF2	-0.0699964	0.0263593
YOR355W	GDS1	-0.0527303	0.0263639
YGL029W	CGR1	-0.0868231	0.0268926
YJL024C	APS3	-0.0507477	0.0271479
YJR074W	MOG1	-0.0504601	0.0278379
YEL059W	HHY1	-0.0525532	0.0280631
YDL069C	CBS1	-0.059962	0.028439
YDL191W	RPL35A	-0.0500684	0.0288015
YKL136W	NA	-0.0523527	0.0302914
YGL117W	NA	-0.0587677	0.0309983
YOR360C	PDE2	-0.0503398	0.0322056
YKL031W	NA	-0.0514624	0.0325468
YOR175C	ALE1	-0.051195	0.0332506
YJL068C	NA	-0.0659266	0.034032
YDR507C	GIN4	-0.0573749	0.0342208
YJR102C	VPS25	-0.0658324	0.0342292
YDR074W	TPS2	-0.0572837	0.034441
YDL071C	NA	-0.0572767	0.0344579
YEL053C	MAK10	-0.0500456	0.0344624
YPR029C	APL4	-0.0655166	0.0348978
YJL067W	NA	-0.0649972	0.0360203
YBR078W	ECM33	-0.0809125	0.0361463
YEL036C	ANP1	-0.0807284	0.0364719
YDR457W	TOM1	-0.0563295	0.0368162
YJR090C	GRR1	-0.0801589	0.0374945
YDR496C	PUF6	-0.054927	0.0405491
YDL068W	NA	-0.0545252	0.0416735
YOR269W	PAC1	-0.0530453	0.0460338
YGL118C	NA	-0.0527565	0.0469261
YDL047W	SIT4	-0.0748849	0.048118
YJR149W	NA	-0.0596191	0.0494698

### Sheet: Repressors_intersect
ORC2 vs GCG1
Intersection	Name
OPI11	YPR044C
THP3	YPR045C
NUP84	YDL116W			ORC2	GCG1		Intersect
RCY1	YJL204C		shortlist	162	158		58
URM1	YIL008W
RRD1	YIL153W		unique	104	100
SAC1	YKL212W
RPL43A	YPR043W
LDB16	YCL005W
RXT2	YBR095C
NSR1	YGR159C
HEM25	YDL119C
LGE1	YPL055C
ARF1	YDL192W
HDA3	YPR179C
PPM1	YDR435C
RPL42A	YNL162W
PSY1	YKL076C
RFX1	YLR176C
TIP41	YPR040W
FUS3	YBL016W
YGP1	YNL160W
NA	YEL045C
RTS1	YOR014W
PPH3	YDR075W
MSN5	YDR335W
RPS4A	YJR145C
NA	YOL050C
ALF1	YNL148C
GSH2	YOL049W
NA	YKL075C
DCV1	YFR012W
NCS6	YGL211W
ERD1	YDR414C
CHZ1	YER030W
HHT2	YNL031C
THP1	YOL072W
RPS23A	YGR118W
NA	YPL205C
HDA1	YNL021W
UBP14	YBR058C
RPL20B	YOR312C
ALD6	YPL061W
DUN1	YDL101C
VTA1	YLR181C
NA	YPL062W
UBC8	YEL012W
MSY1	YPL097W
BUB3	YOR026W
MET12	YPL023C
PIM1	YBL022C
ARD1	YHR013C
HHF2	YNL030W
GPA2	YER020W
BOL2	YGL220W
DOA4	YDR069C
HSP12	YFL014W
RIM1	YCR028C-A

### Sheet: Activators_intersect
ORC2 vs GCG1
Intersection	Name
SPT3	YDR392W
SNF5	YBR289W
SPT7	YBR081C			ORC2	GCG1		Intersect
UBP8	YMR223W		shortlist	193	337		91
SWI3	YJL176C
YTA7	YGR270W		unique	102	246
NGG1	YDR176W
RTT109	YLL002W
UME6	YDR207C
ADA2	YDR448W
POP2	YNR052C
PPT1	YGR123C
SGF73	YGL066W
DLS1	YJL065C
URE2	YNL229C
NA	YJL064W
MOT2	YER068W
COX19	YLL018C-A
ARV1	YLR242C
ORT1	YOR130C
MMS22	YLR320W
RPL21B	YPL079W
SGF11	YPL047W
SCP160	YJL080C
YAF9	YNL107W
SSE1	YPL106C
CDC40	YDR364C
ALO1	YML086C
RIF1	YBR275C
CKB1	YGL019W
ZUO1	YGR285C
RPL13B	YMR142C
CAN1	YEL063C
INH1	YDL181W
SRB5	YGR104C
NA	YGR111W
NA	YML089C
ADE3	YGR204W
LSM6	YDR378C
SGF29	YCL010C
CTF4	YPR135W
LSM1	YJL124C
TMA22	YJR014W
IKS1	YJL057C
COX20	YDR231C
RPS6A	YPL090C
PUF4	YGL014W
DPB4	YDR121W
CDH1	YGL003C
STP1	YDR463W
BUD26	YDR241W
MUD2	YKL074C
ISW2	YOR304W
TOP1	YOL006C
IES3	YLR052W
SAM1	YLR180W
LST4	YKL176C
SSZ1	YHR064C
AIM33	YML087C
IES5	YER092W
NA	YKL136W
CKB2	YOR039W
IES4	YOR189W
VAC8	YEL013W
NA	YOR082C
CBS1	YDL069C
TRM9	YML014W
RPS11A	YDR025W
NFT1	YKR103W
RSF2	YJR127C
CHS7	YHR142W
YDJ1	YNL064C
LEU3	YLR451W
SDH1	YKL148C
OCA6	YDR067C
NUP170	YBL079W
EAF7	YNL136W
DPH1	YIL103W
TRM7	YBR061C
NA	YDL068W
SNF11	YDR073W
GND1	YHR183W
VMA2	YBR127C
HFI1	YPL254W
RIM8	YGL045W
RTT10	YPL183C
YAP1801	YHR161C
GRS1	YBR121C
NHA1	YLR138W
TPS2	YDR074W
RPL21A	YBR191W
