## Supplementary material for "Hda1C restricts the transcription initiation frequency to limit divergent non-coding RNA transcription": Table S4 yeast strains

### Sheet: Yeast strains
ID	Name	Genotype	Source/Reference
BY4741	Wild type - BY4741	MATa his3∆1 leu2∆0 met15∆0 ura3∆0	Winzeler et al., 1999
YF2133	SGA background strain	MATx his3Δ1 leu2Δ0 met15Δ0 ura3Δ0 can1∆::STE2pr-spHIS5 lyp1∆STE3pr-LEU2 cyh2	Schuldiner et al., 2006
cac2Δ	cac2Δ	MATa his3∆1 leu2∆0 met15∆0 ura3∆0 cac2∆::KanMX	Winzeler et al., 1999
gcn5Δ	gcn5Δ	MATa his3∆1 leu2∆0 met15∆0 ura3∆0 gcn5∆::KanMX	Winzeler et al., 1999
ngg1Δ	ngg1Δ	MATa his3∆1 leu2∆0 met15∆0 ura3∆0 ngg1∆::KanMX	Winzeler et al., 1999
ada2Δ	ada2Δ	MATa his3∆1 leu2∆0 met15∆0 ura3∆0 ada2∆::KanMX	Winzeler et al., 1999
ubp8Δ	ubp8Δ	MATa his3∆1 leu2∆0 met15∆0 ura3∆0 ubp8∆::KanMX	Winzeler et al., 1999
sgf73Δ	sgf73Δ	MATa his3∆1 leu2∆0 met15∆0 ura3∆0 sgf73∆::KanMX	Winzeler et al., 1999
hda1Δ	hda1Δ	MATa his3∆1 leu2∆0 met15∆0 ura3∆0 hda1∆::KanMX	Winzeler et al., 1999
hda2Δ	hda2Δ	MATa his3∆1 leu2∆0 met15∆0 ura3∆0 hda2∆::KanMX	Winzeler et al., 1999
hda3Δ	hda3Δ	MATa his3∆1 leu2∆0 met15∆0 ura3∆0 hda3∆::KanMX	Winzeler et al., 1999
H3WT	H3WT	MATa his3Δ200 leu2Δ0 lys2Δ0 trp1Δ63 ura3Δ0 met15Δ0 can1::MFA1pr-HIS3 hht1-hhf1::NatMX4 hht2-hhf2::[HHTS-HHFS]-URA3	Dai et al., 2008
H3K56Q	H3K56Q	MATa his3Δ200 leu2Δ0 lys2Δ0 trp1Δ63 ura3Δ0 met15Δ0 can1::MFA1pr-HIS3 hht1-hhf1::NatMX4 hht2-hhf2::[hhts(K56Q)-HHFS]-URA3	Dai et al., 2008
H3K56A	H3K56A	MATa his3Δ200 leu2Δ0 lys2Δ0 trp1Δ63 ura3Δ0 met15Δ0 can1::MFA1pr-HIS3 hht1-hhf1::NatMX4 hht2-hhf2::[hhts(K56A)-HHFS]-URA3	Dai et al., 2008
SMY490	Rpb3-FLAG	MATa ura3Δ0 leu2Δ0 his3Δ1 met15Δ0 rpb3∆::RPB3-3xFLAG-NatMX	Churchman et al., 2011
SMY2312	ORC2pr FPR	MATx his3Δ1 leu2Δ0 met15Δ0 ura3Δ0 can1∆::STE2pr-spHIS5 lyp1∆STE3pr-LEU2 cyh2 ppt1/sut129∆::NatMX6-mCherry- ORC2/SUT014pr-YFP	This study
SMY2314	GCG1pr FPR	MATx his3Δ1 leu2Δ0 met15Δ0 ura3Δ0 can1∆::STE2pr-spHIS5 lyp1∆STE3pr-LEU2 cyh2 ppt1/sut129∆::NatMX6-mCherry- GCG1/SUT098pr-YFP	This study
SMY2646	GCG1pr FPR gcn5Δ	MATx his3Δ1 leu2Δ0 met15Δ0 ura3Δ0 can1∆::STE2pr-spHIS5 lyp1∆STE3pr-LEU2 cyh2 gcn5∆::KanMX ppt1/sut129∆::NatMX6-mCherry- GCG1/SUT098pr-YFP	This study
SMY2649	GCG1pr FPR ngg1Δ	MATx his3Δ1 leu2Δ0 met15Δ0 ura3Δ0 can1∆::STE2pr-spHIS5 lyp1∆STE3pr-LEU2 cyh2 ngg1∆::KanMX ppt1/sut129∆::NatMX6-mCherry- GCG1/SUT098pr-YFP	This study
SMY2652	GCG1pr FPR ada2Δ	MATx his3Δ1 leu2Δ0 met15Δ0 ura3Δ0 can1∆::STE2pr-spHIS5 lyp1∆STE3pr-LEU2 cyh2 ada2∆::KanMX ppt1/sut129∆::NatMX6-mCherry- GCG1/SUT098pr-YFP	This study
SMY2658	GCG1pr FPR ubp8Δ	MATx his3Δ1 leu2Δ0 met15Δ0 ura3Δ0 can1∆::STE2pr-spHIS5 lyp1∆STE3pr-LEU2 cyh2 ubp8∆::KanMX ppt1/sut129∆::NatMX6-mCherry- GCG1/SUT098pr-YFP	This study
SMY2664	GCG1pr FPR sgf73Δ	MATx his3Δ1 leu2Δ0 met15Δ0 ura3Δ0 can1∆::STE2pr-spHIS5 lyp1∆STE3pr-LEU2 cyh2 sgf73∆::KanMX ppt1/sut129∆::NatMX6-mCherry- GCG1/SUT098pr-YFP	This study
SMY2816	GCG1pr FPR hda1Δ	MATx his3Δ1 leu2Δ0 met15Δ0 ura3Δ0 can1∆::STE2pr-spHIS5 lyp1∆STE3pr-LEU2 cyh2 hda1∆::KanMX ppt1/sut129∆::NatMX6-mCherry- GCG1/SUT098pr-YFP	This study
SMY2819	GCG1pr FPR hda2Δ	MATx his3Δ1 leu2Δ0 met15Δ0 ura3Δ0 can1∆::STE2pr-spHIS5 lyp1∆STE3pr-LEU2 cyh2 hda2∆::KanMX ppt1/sut129∆::NatMX6-mCherry- GCG1/SUT098pr-YFP	This study
SMY2837	GCG1pr FPR hda3Δ	MATx his3Δ1 leu2Δ0 met15Δ0 ura3Δ0 can1∆::STE2pr-spHIS5 lyp1∆STE3pr-LEU2 cyh2 hda3∆::KanMX ppt1/sut129∆::NatMX6-mCherry- GCG1/SUT098pr-YFP	This study
SMY2949	Rpb3-FLAG hda1Δ	MATa ura3Δ0 leu2Δ0 his3Δ1 met15Δ0 rpb3∆::RPB3-3xFLAG-NatMX hda1Δ::KanMX	This study
SMY2952	Rpb3-FLAG hda3Δ	MATa ura3Δ0 leu2Δ0 his3Δ1 met15Δ0 rpb3∆::RPB3-3xFLAG-NatMX hda3Δ::KanMX	This study
SMY2878	12xMS2-marker-5'GCG1	MATa his3∆1 leu2∆0 met15∆0 ura3∆0 12xMS2-KanMX-GCG1	This study
SMY2894	12xMS2-GCG1	MATa his3∆1 leu2∆0 met15∆0 ura3∆0 12xMS2-GCG1	This study
SMY3010	14xPP7-marker-5'SUT098	MATa his3∆1 leu2∆0 met15∆0 ura3∆0 12xMS2-GCG1 14xPP7-KanMX-SUT098	This study
SMY3014 (YTL1013)	smFISH WT	MATa his3∆1 leu2∆0 met15∆0 ura3∆0 12xMS2-GCG1 14xPP7-SUT098	This study
SMY3023 (YTL 1017)	smFISH hda1Δ	MATa his3∆1 leu2∆0 met15∆0 ura3∆0 12xMS2-GCG1 14xPP7-SUT098 hda1∆::KanMX	This study
SMY3026 (YTL1018)	smFISH hda3Δ	MATa his3∆1 leu2∆0 met15∆0 ura3∆0 12xMS2-GCG1 14xPP7-SUT098 hda3∆::KanMX	This study
SMY3056 (YTL1022)	smFISH cac2Δ	MATa his3∆1 leu2∆0 met15∆0 ura3∆0 12xMS2-GCG1 14xPP7-SUT098 cac2∆::KanMX	This study
SMY3154 (YTL1101)	Imaging WT	MATa his3Δ::pTL352 leu2∆0 met15∆0 ura3Δ::pTL334 12xMS2-GCG1 14xPP7-SUT098	This study
SMY3160 (YTL 1112)	Imaging hda1Δ	MATa his3Δ::pTL352 leu2∆0 met15∆0 ura3Δ::pTL334 12xMS2-GCG1 14xPP7-SUT098 hda1∆::KanMX	This study
SMY3163 (YTL1113)	Imaging hda3Δ	MATa his3Δ::pTL352 leu2∆0 met15∆0 ura3Δ::pTL334 12xMS2-GCG1 14xPP7-SUT098 hda3∆::KanMX	This study
SMY3175 (YTL1117)	Imaging cac2Δ	MATa his3Δ::pTL352 leu2∆0 met15∆0 ura3Δ::pTL334 12xMS2-GCG1 14xPP7-SUT098 cac2∆::KanMX	This study
SMY3462	hda1Δ::HphMX	MATa his3∆1 leu2∆0 met15∆0 ura3∆0 hda1Δ::HphMX	This study
SMY3480	GCG1pr FPR H3K56Q	MATa his3Δ200 leu2Δ0 lys2Δ0 trp1Δ63 ura3Δ0 met15Δ0 can1::MFA1pr-HIS3 hht1-hhf1::NatMX4 hht2-hhf2::[hhts(K56Q)-HHFS]-URA3 ppt1/sut129∆::KanMX6-mCherry-GCG1/SUT098pr-YFP	This study
SMY3483	GCG1pr FPR H3K56A	MATa his3Δ200 leu2Δ0 lys2Δ0 trp1Δ63 ura3Δ0 met15Δ0 can1::MFA1pr-HIS3 hht1-hhf1::NatMX4 hht2-hhf2::[hhts(K56A)-HHFS]-URA3 ppt1/sut129∆::KanMX6-mCherry-GCG1/SUT098pr-YFP	This study
SMY3456	GCG1pr FPR H3WT/hda1∆	MATa his3Δ200 leu2Δ0 lys2Δ0 trp1Δ63 ura3Δ0 met15Δ0 can1::MFA1pr-HIS3 hht1-hhf1::NatMX4 hht2-hhf2::[HHTS-HHFS]-URA3 ppt1/sut129∆::KanMX6-mCherry-GCG1/SUT098pr-YFP hda1Δ::HphMX	This study
SMY3486	GCG1pr FPR H3K56Q/hda1∆	MATa his3Δ200 leu2Δ0 lys2Δ0 trp1Δ63 ura3Δ0 met15Δ0 can1::MFA1pr-HIS3 hht1-hhf1::NatMX4 hht2-hhf2::[hhts(K56Q)-HHFS]-URA3 ppt1/sut129∆::KanMX6-mCherry-GCG1/SUT098pr-YFP hda1Δ::HphMX	This study
SMY3489	GCG1pr FPR H3K56A/hda1∆	MATa his3Δ200 leu2Δ0 lys2Δ0 trp1Δ63 ura3Δ0 met15Δ0 can1::MFA1pr-HIS3 hht1-hhf1::NatMX4 hht2-hhf2::[hhts(K56A)-HHFS]-URA3 ppt1/sut129∆::KanMX6-mCherry-GCG1/SUT098pr-YFP hda1Δ::HphMX	This study
SMY3492	GCG1pr FPR H3WT	MATa his3Δ200 leu2Δ0 lys2Δ0 trp1Δ63 ura3Δ0 met15Δ0 can1::MFA1pr-HIS3 hht1-hhf1::NatMX4 hht2-hhf2::[HHTS-HHFS]-URA3 ppt1/sut129∆::KanMX6-mCherry-GCG1/SUT098pr-YFP	This study
