## Supplementary material for "Hda1C restricts the transcription initiation frequency to limit divergent non-coding RNA transcription": Table S5 oligonucleotides

### Sheet: Oligo
ID	Name	Sequence 5' to 3'	Use in the study
MLO389	Kan-C	TGATTTTGATGACGAGCGTAAT	To genotype non-essential gene deletion mutants
MLO390	Kan-B	CTGCAGCGAGGAGCCGTAAT	To genotype non-essential gene deletion mutants
MLO490	MX switch_F	GCGACATGGAGGCCCAGAATACC	To amplify or genotype MX casettes
MLO491	MX switch_R	GGCGGCGTTAGTATCGAATCGAC	To amplify or genotype MX casettes
MLO517	SMC50_AscI_fwd+rev	AAATCATAAGAAATTCGCTTATTTAGA	To amplify FPR casette from SMC50 and genotyping with other primers
MLO526	mCherry(ORC2)_rev	GTAGTACTGCGAATTGCCATAACTAACAAAATGGTGAGCAAGGG	To amplify YFP sequence from SMC50 with overhang to ORC2/SUT014 bidirectional promoter along with MLO517, in the cloning of SMC399
MLO527	YFP(ORC2)_fwd	ACTTATTCTTATGATCCATTGAAAGATAACAAAATGTCTAAAGGTGAAGAAT	To amplify mCherry sequence from SMC50 with overhang to ORC2/SUT014 promoter along with MLO517, in the cloning of SMC399
MLO528	ORC2_prom_fwd	CCCTTGCTCACCATTTTGTTAGTTATGGCAATTCGCAGTACTAC	To amplify bidirectional ORC2/SUT014 promoter from BY4741 along with MLO529, in the cloning of SMC399
MLO529	ORC2_prom_rev	ATTCTTCACCTTTAGACATTTTGTTATCTTTCAATGGATCATAAGAATAAGT	To amplify bidirectional ORC2/SUT014 promoter from BY4741 along with MLO528, in the cloning of SMC399
MLO530	mCherry(YER163C)_rev	GCTTATAAAAAGTTGTATGGCCAATAACAAAATGGTGAGCAAGGG	To amplify YFP sequence from SMC50 with overhang to GCG1/SUT098 bidirectional promoter along with SMC517, in the cloning of SMC401
MLO531	YFP(YER163C)_fwd	CATTCTCTTCATATAAACCACTAGGGTAACAAAATGTCTAAAGGTGAAGAAT	To amplify mCherry sequence from SMC50 with overhang to GCG1/SUT098 bidirectional promoter along with MLO517, in the cloning of SMC401
MLO532	YER163C_prom_fwd	CCCTTGCTCACCATTTTGTTATTGGCCATACAACTTTTTATAAGC	To amplify bidirectional GCG1/SUT098 promoter from BY4741 along with MLO533, in the cloning of SMC401
MLO533	YER163C_prom_rev	ATTCTTCACCTTTAGACATTTTGTTACCCTAGTGGTTTATATGAAGAGAATG	To amplify bidirectional GCG1/SUT098 promoter from BY4741 along with MLO532, in the cloning of SMC401
MLO578	UBC6_fwd	CAGTGATGAAGCCACGACAG	Forward primer in qPCR
MLO579	UBC6_rev	ATCCCCCTCATCCAATTTTC	Reverse primer for RT and qPCR
MLO592	YER163C_1	TCGTGCTCCCGATTAGTTTC	Reverse primer for RT and qPCR
MLO593	YER163C_2	CCCGACGACTTAGTCACCAT	Forward primer in qPCR
MLO594	SUT098_1	CTCTCTCCCTCCCCTCTCAC	Forward primer in qPCR
MLO595	SUT098_2	CTATGCCACCCGTGTTTCTC	Reverse primer for RT and qPCR
MLO729	CAC2_A	GAAGGAATAGATTTCTGTGGTGAAA	To amplify cac2∆::kanMX cassette and to genotype along with other primer
MLO730	CAC2_D	AAAGTAAAAATGGATGGATCGACTA	To amplify cac2∆::kanMX cassette and to genotype along with other primer
MLO983	NGG1_A	TCTAGACATTGTCAAAACCCTTTTC	To amplify ngg1∆::kanMX cassette and to genotype along with other primer
MLO984	NGG1_B	TCACACTTGCTTCAATTGACTTTAC	To amplify ngg1∆::kanMX cassette and to genotype along with other primer
MLO 1139	HDA1_A	ATGCTTTTTCGTAGCTAACTTCTCA	To amplify hda1∆::kanMX cassette and to genotype along with other primer
MLO 1140	HDA1_D	AAGTGAGTATTTGGCTCAACAGAAC	To amplify hda1∆::kanMX cassette and to genotype along with other primer
MLO1338	GCN5_A	CTTTTCAATACTCGAGAGCAAAGAC	To amplify gcn5∆::kanMX cassette and to genotype along with other primer
MLO1339	GCN5_D	GTTGTATAACAAAGCAAGACGGATT	To amplify gcn5∆::kanMX cassette and to genotype along with other primer
MLO1340	ADA2_A	CCCATAATACGAAAAACTAACGATG	To amplify ada2∆::kanMX cassette and to genotype along with other primer
MLO1341	ADA2_D	GAAAAAGATGAATGCAGAAGATGAT	To amplify ada2∆::kanMX cassette and to genotype along with other primer
MLO1344	UBP8_A	GCAAAGGGATTATATTAGTGGACCT	To amplify ubp8∆::kanMX cassette and to genotype along with other primer
MLO1345	UBP8_D	TAAAGAAAAACATGATGGAAACGAT	To amplify ubp8∆::kanMX cassette and to genotype along with other primer
MLO1348	SGF73_A	TCAGCATATGGATATTTTTCACTCA	To amplify sgf73∆::kanMX cassette and to genotype along with other primer
MLO1349	SGF73_D	TGGCATTTATAAAAATTCTACCCAA	To amplify sgf73∆::kanMX cassette and to genotype along with other primer
MLO1563	HDA2_A	AGTCGTTAACTTGACAGGAATCATC	To amplify hda2∆::kanMX cassette and to genotype along with other primer
MLO1564	HDA2_D	GAGGCAAATTGAGGGTTTTATTTAT	To amplify hda2∆::kanMX cassette and to genotype along with other primer
MLO1565	HDA3_A	ATACTTTTGCTGATCTCATATTGGC	To amplify hda3∆::kanMX cassette and to genotype along with other primer
MLO1566	HDA3_D	GAAACTTGTCTCTTGTGGCTATGAT	To amplify hda3∆::kanMX cassette and to genotype along with other primer
MLO1643	H3-56|K56A_F	AGGAGGCCCTGCATTTCCAT	To genotype H3K56A mutant from the library
MLO1644	H3-56|K56A_R	AAATCTCATTGGAGGAGGCT	To genotype H3K56A mutant from the library
MLO1659	KANMX6-IA F	GCTTTTGATAATAATCTAGCAAAATAGAAAAGGCATGACCAGTATAGCGACCAGCATTCA	To amplify KanMX cassette from SMC192 along with MLO1660, to clone SMC517
MLO1660	KANMX6-IA R	CTCTACCGGCAGATCCGCTAGGGATAACAGGGTAATATAGACATGGAGGCCCAGAATACC	To amplify KanMX cassette from SMC192 along with MLO1659, to clone SMC517
MLO1675	IN-CHECK F	CTTATTGACCACACCTCTACC	To genotype the integration of FPR in PPT1/SUT129 locus
MLO1676	OUT-CHECK R	TTTGATCGCTTTGTACGTGC	To genotype the integration of FPR in PPT1/SUT129 locus
MLO1826	5'GCG1-MS2_F	TTAACCTTGGAAGAAGCAATCACGACGTTGGTTTGGGCTTATAAAAAGTTGTATGGCCAACCGCTCTAGAACTAGTGGATCC	To amplify the MS2 repeat loops from SMC523 (12x MS2 - plasmid source: Lenstra lab). The overhang is homologous to 5' UTR of GCG1.
MLO1827	5'GCG1-MS2_R	AGGCTTGTAAATCAGAGATCCGTAGCCTAGGACCCAGATACCACTGTTGTCATTAGTCATGCATAGGCCACTAGTGGATCTG	To amplify the MS2 repeat loops from SMC523 (12x MS2 - plasmid source: Lenstra lab). The overhang is homologous to 5' UTR of GCG1.
MLO1828	5' SUT098-PP7_F	GAAAAATTACTGGAGTGGCAAATTTTCTCATTCTCTTCATATAAACCACTAGGGAGGACGcaaagtgggagcgaggagatcc	To amplify the PP7 repeat loops from SMC519 (14x PP7 - plasmid source: Lenstra lab). The overhang is homologous to 5' UTR of SUT098.
MLO1829	5' SUT098-PP7_R	TTCCCTTGTGTTAAGGGAAGCTTGGAAGTTGTCACCAACACCTAGCAGACTTTTCTTCGAGCATAGGCCACTAGTGGATCTG	To amplify the PP7 repeat loops from SMC519 (14x PP7 - plasmid source: Lenstra lab). The overhang is homologous to 5' UTR of SUT098.
MLO1904	Genotype 5'GCG_F	AGGAGCGGGATAATTGGTATTC	To genotype the insertion of 12x MS2 loops at the 5' of GCG1 gene along with MLO1905. Insertion- 2710 bp; WT- 258 bp
MLO1905	Genotype 5'GCG_R	CCAGAACCGACGAGCAAAA	To genotype the insertion of 12x MS2 loops at the 5' of GCG1 gene along with MLO1904. Insertion- 2710 bp; WT- 258 bp
MLO1906	Genotype 5'SUT98_F	GAATACCAATTATCCCGCTCCT	To genotype the insertion of 14x PP7 loops at the 5' of SUT098 along with MLO1907. Insertion- 2711 bp; WT- 221 bp
MLO1907	Genotype 5'SUT98_R	GTCGCAACGTATGACCTCT	To genotype the insertion of 14x PP7 loops at the 5' of SUT098 along with MLO1906. Insertion- 2711 bp; WT- 221 bp
MLO1912	12x MS2_F	CCGCTCTAGAACTAGTGGATCC	To verify 12xMS2 repeat sequence integrity
MLO1913	14x PP7_F	CAAAGTGGGAGCGAGGAGATCC	To verify 14xPP7 repeat sequence integrity
MLO2064	UpS_URA3_F	CGCCAATTGATGACAATACAGACG	To genotype insertions at URA3 locus
MLO2065	UpS_URA3_R	TCCTTCATTTGCTTTTGTTCCACT	To genotype insertions at URA3 locus
MLO2066	CaURA3_F	CAGATGCGAAGTTAAGTGCGC	To genotype coat protein insertions in creating single-molecule live-cell imaging yeast strains
MLO2067	CYC1_R	TCAGGTTGTCTAACTCCTTCCTT	To genotype coat protein insertions in creating single-molecule live-cell imaging yeast strains
MLO2106	Geno_T7_F	TAATACGACTCACTATAGGG	primer that binds to T7 bacteriophage sequence region. Used for genotyping or sequencing plasmids.
MLO2107	Geno_T3_R	ATTAACCCTCACTAAAGGGA	primer that binds to T3 bacteriophage sequence region. Used for genotyping or sequencing plasmids.
MLO2108	gen_HIS3_520_F	GAAAAACTTATCGAAAGATGACGAC	To genotype insertions in HIS3 locus
MLO2109	gen_HIS3_522_R	CAGTTCAGCCATAATATGAAAT	To genotype insertions in HIS3 locus
MLO2563	H3-161|K56Q_F	GTGTAACTCCACATTAACGC	To genotype H3K56Q mutant from the library
MLO2564	H3-161|K56Q_R	GACTACTCGCCATACTTGGG	To genotype H3K56Q mutant from the library
TL309		TAAGGCAATGCAAGGTCTCC	To check the coat protein pTL334 integration at URA3 locus
TL334		CCCTACACGTTCGCTATGCT	To check the coat protein pTL334 integration at URA3 locus
TL844		TGCACTTGTTCGCTCAGTTC	To check the coat protein pTL352 integration at HIS locus
TL201		TCTAGAATGTCCAAAACCATCG	To check the coat protein pTL352 integration at HIS locus
	PP7-1-Cy3	ATATCGTCTGCTCCTTTCTA	smFISH probe for PP7 repeat sequence
	PP7-2-Cy3	ATATGCTCTGCTGGTTTCTA	smFISH probe for PP7 repeat sequence
	PP7-3-Cy3	GCAATTAGGTACCTTAGGAT	smFISH probe for PP7 repeat sequence
	PP7-4-Cy3	AATGAACCCGGGAATACTGC	smFISH probe for PP7 repeat sequence
	12MS2V6WT-Cy5_1	CGCAAGCGAGAGTGAAGACG	smFISH probe for MS2 repeat sequence
	12MS2V6WT-Cy5_2	ACACAGGGTATTCCTCTGTG	smFISH probe for MS2 repeat sequence
	12MS2V6WT-Cy5_3	GAATGTTCTTTGTAGCACCG	smFISH probe for MS2 repeat sequence
	12MS2V6WT-Cy5_4	CATGTGACACTGGTGAGCAA	smFISH probe for MS2 repeat sequence
	12MS2V6WT-Cy5_5	AAGGTTTCCTGACTCGCTTG	smFISH probe for MS2 repeat sequence
	12MS2V6WT-Cy5_6	TCGGGATAATGGTGCGATGC	smFISH probe for MS2 repeat sequence
	12MS2V6WT-Cy5_7	GGTAATCCTGCGTGTCGATT	smFISH probe for MS2 repeat sequence
	12MS2V6WT-Cy5_8	TTTGACGGGGAACAGAGTGT	smFISH probe for MS2 repeat sequence
	12MS2V6WT-Cy5_9	TGCATGACGTAAGCCGACTC	smFISH probe for MS2 repeat sequence
	12MS2V6WT-Cy5_10	TGCACCATGCATGCGGTAAT	smFISH probe for MS2 repeat sequence
	12MS2V6WT-Cy5_11	ACGAGTAGACATGCCGATAT	smFISH probe for MS2 repeat sequence
	12MS2V6WT-Cy5_12	CCACACGAGTAGATTTGACT	smFISH probe for MS2 repeat sequence
	12MS2V6WT-Cy5_13	ATAGAAGTGGTCGGTAGTCC	smFISH probe for MS2 repeat sequence
	12MS2V6WT-Cy5_14	CCTGCACAACCGAAAAGATG	smFISH probe for MS2 repeat sequence
	12MS2V6WT-Cy5_15	CTTCTCGTACATCGGCAGAA	smFISH probe for MS2 repeat sequence
	12MS2V6WT-Cy5_16	GGTAGTCGAGAAGCGTAATC	smFISH probe for MS2 repeat sequence
	12MS2V6WT-Cy5_17	ATCTGCACACCATGTATGAT	smFISH probe for MS2 repeat sequence
	12MS2V6WT-Cy5_18	GTATTCCTCCATTGGCAAAA	smFISH probe for MS2 repeat sequence
	12MS2V6WT-Cy5_19	CATGGGTTGGTTGACAGAGA	smFISH probe for MS2 repeat sequence
	12MS2V6WT-Cy5_20	GCCATAGCAGAGTGTAAACT	smFISH probe for MS2 repeat sequence
	12MS2V6WT-Cy5_21	TTTTGGCTCGCAGGGTATTC	smFISH probe for MS2 repeat sequence
	12MS2V6WT-Cy5_22	CGCAAGGCAGATGCAATACA	smFISH probe for MS2 repeat sequence
	12MS2V6WT-Cy5_23	CGTATTCGTCCCTGTGAATG	smFISH probe for MS2 repeat sequence
	12MS2V6WT-Cy5_24	AGAGCACCCATATTGAAGTA	smFISH probe for MS2 repeat sequence
	12MS2V6WT-Cy5_25	AAATGGTCCTGATGACGACG	smFISH probe for MS2 repeat sequence
	12MS2V6WT-Cy5_26	ATATATGCGCGGTAGTCCTG	smFISH probe for MS2 repeat sequence
	12MS2V6WT-Cy5_27	AAGTATCCGCACGAGTGCTG	smFISH probe for MS2 repeat sequence
	12MS2V6WT-Cy5_28	CGCGTAACAATAGGAATCCC	smFISH probe for MS2 repeat sequence
	12MS2V6WT-Cy5_29	CAGAGCTCGGTATTCCTGAG	smFISH probe for MS2 repeat sequence
