## Supplementary material for "Hda1C restricts the transcription initiation frequency to limit divergent non-coding RNA transcription": Table S6 plasmids

### Sheet: Ark1
ID	Name	Bacterial Resistance	Feature	Source
SMC50	natMX6-mCherry‐ PPT1/SUT129promoter‐YFP	KanR	PPT1/SUT129 promoter driving natMX-mCherry in PPT1 direction and YFP in SUT129 direction	Marquardt et al., 2014
SMC74	pAG32	AmpR	hphMX4 cassette	Goldstein et al., 1999
SMC192	kanMX6 cassette	AmpR	pFA6a-kanMX6-P3nmt1-3HA	Bahler et al., 1998
SMC399	natMX6-mCherry‐ORC2/SUT014 promoter‐YFP	KanR	ORC2/SUT014 promoter driving natMX-mCherry in ORC2 direction and YFP in SUT014 direction	This study
SMC401	natMX6-mCherry‐ GCG1/SUT098promoter‐YFP	KanR	GCG1/SUT098 promoter driving natMX-mCherry in GCG1 direction and YFP in SUT098 direction	This study
SMC517	kanMX6-mCherry‐ GCG1/SUT098promoter‐YFP	KanR	GCG1/SUT098 promoter driving kanMX4-mCherry in GCG1 direction and YFP in SUT098 direction	This study
pTL031 (SMC519)	14xPP7 repeats	AmpR	14xPP7 with loxP-kanMX-loxP	Lenstra Lab
pTL181 (SMC523)	12x MS2 repeats	AmpR	12xMS2V6 U-variant with loxP-kanMX-loxP	Lenstra Lab
pTL191 (SMC524)	Cre recombinase with HIS3	AmpR	pGAL1-CRE-HIS3	Lenstra Lab
pTL014 (SMC525)	Cre recombinase with URA3	AmpR	pGAL1-CRE-URA3	Lenstra Lab
pTL334 (SMC637)	MS2 coat protein with pRPL15B	AmpR	pSIVURA_pRPL15B_(no linker)MCP_mScarlet_tCYC1	Lenstra Lab
pTL352 (SMC597)	PP7 coat protein with pCYC1	AmpR	pSIVHIS_pCYC1_PCP_GFPEnvy_tCYC1	Lenstra Lab
				Lenstra Lab
